# Mechanistic divergence of piRNA biogenesis in Drosophila

**DOI:** 10.1101/2022.11.14.516378

**Authors:** Shashank Chary, Rippei Hayashi

## Abstract

Organisms require mechanisms to distinguish self and non-self RNA. This distinction is crucial to initiate the biogenesis of piRNAs. In Drosophila ovaries, PIWI-guided slicing and the recognition of piRNA precursor transcripts by the DEAD-box RNA helicase Yb are the two known mechanisms to licence an RNA for piRNA biogenesis in the germline and the soma, respectively. Both, the PIWI proteins and Yb are highly conserved across most Drosophila species and are thought to be essential to the piRNA pathway and for silencing transposons. However, we find that species closely related to *D. melanogaster* have lost the *yb* gene, as well as the PIWI gene *Ago3*. We show that the precursor RNA is still selected in the absence of Yb to abundantly generate transposon antisense piRNAs in the soma. We further demonstrate that *D. eugracilis*, which lacks *Ago3*, is completely devoid of ping-pong piRNAs and exclusively produces phased piRNAs in the absence of slicing. Thus, there are more possible routes through which the piRNA pathway can achieve specificity than previously suggested.
