## Supplementary_TableS1 for "Mechanistic divergence of piRNA biogenesis in Drosophila"

### Sheet: NCBI
Assembly	species	subgenus	group	subgroup	yb	Notes
GCF_011750605.1_ASM1175060v1	Drosophila busckii	Drosophila	busckii	busckii	yes	ALC48774.1 contains the same part as Dmel Hel-C based on HHPred.
GCF_001277935.1_ASM127793v1	Drosophila busckii	Drosophila	busckii	busckii	yes
GCA_018903735.1_ASM1890373v1	Drosophila cardini	Drosophila	cardini	cardini	yes	high similarity to Dvir, Dhyd homologs
GCA_018151165.1_ASM1815116v1	Drosophila arawakana	Drosophila	cardini	dunni	yes	high similarity to Dvir, Dhyd homologs
GCA_018152125.1_ASM1815212v1	Drosophila dunni	Drosophila	cardini	dunni	no
GCA_018150935.1_ASM1815093v1	Drosophila pruinosa	Drosophila	Drosophila_incertae_sedis	pruinosa	yes
GCA_018901825.1_ASM1890182v1	Drosophila funebris	Drosophila	funebris	funebris	yes
GCF_018153295.1_ASM1815329v1	Drosophila grimshawi	Drosophila	Hawaiian_Drosophila	grimshawi	yes	XP_043072139.1 contains the same part as Dmel Hel-C based on HHPred.
GCF_000005155.2_dgri_caf1	Drosophila grimshawi	Drosophila	Hawaiian_Drosophila	grimshawi	yes
GCA_018904325.1_ASM1890432v1	Drosophila murphyi	Drosophila	Hawaiian_Drosophila	grimshawi	yes	high similarity to Dgri homolog
GCA_018904355.1_ASM1890435v1	Drosophila sproati	Drosophila	Hawaiian_Drosophila	grimshawi	yes	high similarity to Dgri homolog
GCA_021223945.1_ASM2122394v1	Drosophila rubida	Drosophila	immigrans	hypocausta	yes	high similarity to Dvir, Dhyd homologs
GCA_021223785.1_ASM2122378v1	Drosophila immigrans	Drosophila	immigrans	immigrans	yes	high similarity to Dvir, Dhyd homologs
GCA_018153375.1_ASM1815337v1	Drosophila immigrans	Drosophila	immigrans	immigrans	yes	high similarity to Dvir, Dhyd homologs
GCA_019972415.1_D_albomicans_1.0	Drosophila albomicans	Drosophila	immigrans	nasuta	yes	high similarity to Dvir, Dhyd homologs
GCA_016746445.1_UOM_Dnalb_Oki_v1	Drosophila albomicans	Drosophila	immigrans	nasuta	yes	high similarity to Dvir, Dhyd homologs
GCA_019972355.1_D_kohkoa_1.0	Drosophila kohkoa	Drosophila	immigrans	nasuta	yes	high similarity to Dvir, Dhyd homologs
GCA_019969175.1_DnC3_UoM_v1	Drosophila nasuta	Drosophila	immigrans	nasuta	yes	high similarity to Dvir, Dhyd homologs
GCA_019972435.1_D_nasuta_1.0	Drosophila nasuta	Drosophila	immigrans	nasuta	yes	high similarity to Dvir, Dhyd homologs
GCA_005889595.1_DR_NNAS_KL_v1	Drosophila neonasuta	Drosophila	immigrans	nasuta	yes	high similarity to Dvir homolog, but the contig is missing the N-terminus
GCA_021223965.1_ASM2122396v1	Drosophila sulfurigaster	Drosophila	immigrans	nasuta	yes	high similarity to Dvir, Dhyd homologs
GCA_018150725.1_ASM1815072v1	Drosophila quadrilineata	Drosophila	immigrans	quadrilineata	yes	high similarity to Dvir, Dhyd homologs
GCA_004143785.1_ASM414378v1	Drosophila melanica	Drosophila	melanica	melanica	yes	high similarity to Dvir, Dhyd homologs
GCA_004143905.1_ASM414390v1	Drosophila micromelanica	Drosophila	melanica	melanica	yes	high similarity to Dvir, Dhyd homologs
GCA_004149465.1_ASM414946v1	Drosophila nigromelanica	Drosophila	melanica	nigromelanica	yes	high similarity to Dvir, Dhyd homologs
GCA_020883555.1_orgogozo-p-161206-1	Drosophila nannoptera	Drosophila	nannoptera	nannoptera	no
GCA_020883565.1_orgogozo-p-171030-0	Drosophila pachea	Drosophila	nannoptera	pachea	yes	high similarity to Dvir, Dhyd homologs
GCA_004354385.2_ASM435438v2	Drosophila innubila	Drosophila	quinaria	innubila	yes
GCF_003285905.1_DhydRS2	Drosophila hydei	Drosophila	repleta	hydei	yes	XP_023179535 contains the same part as Dmel Hel-C domain based on HHPred.
GCF_002780465.1_ASM278046v1	Drosophila hydei	Drosophila	repleta	hydei	yes
GCF_001654025.1_ASM165402v1	Drosophila arizonae	Drosophila	repleta	mulleri	yes
GCF_018153725.1_ASM1815372v1	Drosophila mojavensis	Drosophila	repleta	mulleri	yes
GCF_000005175.2_dmoj_caf1	Drosophila mojavensis	Drosophila	repleta	mulleri	yes
GCF_001654015.2_UFRJ_Dnav_4.2	Drosophila navojoa	Drosophila	repleta	mulleri	yes
GCA_018903745.1_ASM1890374v1	Drosophila repleta	Drosophila	repleta	repleta	yes	high similarity to Dvir, Dhyd homologs
GCA_004143865.1_ASM414386v1	Drosophila lacertosa	Drosophila	robusta	lacertosa	yes	high similarity to Dvir, Dhyd homologs
GCA_004143875.1_ASM414387v1	Drosophila robusta	Drosophila	robusta	robusta	yes	high similarity to Dvir, Dhyd homologs
GCA_018150835.1_ASM1815083v1	Drosophila repletoides	Drosophila	tumiditarsus	repletoides	yes	high similarity to Dvir, Dhyd homologs
GCA_019972395.1_D_americana_1.0	Drosophila americana	Drosophila	virilis	americana	yes
GCA_018152915.1_ASM1815291v1	Drosophila americana	Drosophila	virilis	americana	yes
GCA_018903485.1_ASM1890348v1	Drosophila littoralis	Drosophila	virilis	littoralis	yes	high similarity to Dvir, Dhyd homologs
GCA_003086615.1_ASM308661v1	Drosophila montana	Drosophila	virilis	montana	yes	high similarity to Dvir, Dhyd homologs
GCA_019972335.1_D_novamexicana_1.0	Drosophila novamexicana	Drosophila	virilis	novamexicana	yes
GCF_003285875.2_DnovRS2.1	Drosophila novamexicana	Drosophila	virilis	novamexicana	yes
GCA_018153695.1_ASM1815369v1	Drosophila virilis	Drosophila	virilis	virilis	yes	XP_002055589.2 contains the whole Hel-C domain based on HHPred.
GCA_016920725.1_Dvir_9	Drosophila virilis	Drosophila	virilis	virilis	yes
GCF_003285735.1_DvirRS2	Drosophila virilis	Drosophila	virilis	virilis	yes
GCA_018148915.1_ASM1814891v1	Drosophila ananassae	Sophophora	melanogaster	ananassae	yes	XP_001965435 contains the whole Hel-C domain much like melanogaster Yb, but the protein is >1500aa.
GCF_003285975.2_DanaRS2.1	Drosophila ananassae	Sophophora	melanogaster	ananassae	yes
GCF_000005115.1_dana_caf1	Drosophila ananassae	Sophophora	melanogaster	ananassae	yes
GCF_018153845.1_ASM1815384v1	Drosophila bipectinata	Sophophora	melanogaster	ananassae	yes	high similarity to Dana homolog
GCF_000236285.1_Dbip_2.0	Drosophila bipectinata	Sophophora	melanogaster	ananassae	yes	high similarity to Dana homolog
GCA_018150545.1_ASM1815054v1	Drosophila ercepeae	Sophophora	melanogaster	ananassae	yes	high similarity to Dana homolog
GCA_021223825.1_ASM2122382v1	Drosophila ironensis	Sophophora	melanogaster	ananassae	yes	high similarity to Dana homolog
GCA_018153275.1_ASM1815327v1	Drosophila malerkotliana	Sophophora	melanogaster	ananassae	yes	high similarity to Dana homolog
GCA_021223865.1_ASM2122386v1	Drosophila pandora	Sophophora	melanogaster	ananassae	yes
GCA_018153455.1_ASM1815345v1	Drosophila parabipectinata	Sophophora	melanogaster	ananassae	yes	high similarity to Dana homolog
GCA_021223845.1_ASM2122384v1	Drosophila pseudoananassae	Sophophora	melanogaster	ananassae	yes	high similarity to Dana homolog
GCA_018153145.1_ASM1815314v1	Drosophila pseudoananassae	Sophophora	melanogaster	ananassae	yes	high similarity to Dana homolog
GCA_018150405.1_ASM1815040v1	Drosophila varians	Sophophora	melanogaster	ananassae	yes
GCF_018152505.1_ASM1815250v1	Drosophila elegans	Sophophora	melanogaster	elegans	yes
GCF_000224195.1_Dele_2.0	Drosophila elegans	Sophophora	melanogaster	elegans	yes
GCA_011057485.1_D_gunungcola_WGS_1.0	Drosophila gunungcola	Sophophora	melanogaster	elegans	yes
GCF_018153835.1_ASM1815383v1	Drosophila eugracilis	Sophophora	melanogaster	eugracilis	no
GCF_000236325.1_Deug_2.0	Drosophila eugracilis	Sophophora	melanogaster	eugracilis	no
GCF_018152265.1_ASM1815226v1	Drosophila ficusphila	Sophophora	melanogaster	ficusphila	yes
GCF_000220665.1_Dfic_2.0	Drosophila ficusphila	Sophophora	melanogaster	ficusphila	yes
GCF_003286155.1_DereRS2	Drosophila erecta	Sophophora	melanogaster	melanogaster	yes
GCF_000005135.1_dere_caf1	Drosophila erecta	Sophophora	melanogaster	melanogaster	yes
GCA_018904475.1_ASM1890447v1	Drosophila mauritiana	Sophophora	melanogaster	melanogaster	yes
GCF_004382145.1_ASM438214v1	Drosophila mauritiana	Sophophora	melanogaster	melanogaster	yes
GCA_005876975.1_DoreRS1	Drosophila orena	Sophophora	melanogaster	melanogaster	yes
GCF_016746245.2_Prin_Dsan_1.1	Drosophila santomea	Sophophora	melanogaster	melanogaster	yes
GCA_018904445.1_ASM1890444v1	Drosophila sechellia	Sophophora	melanogaster	melanogaster	yes
GCF_000005215.3_dsec_caf1	Drosophila sechellia	Sophophora	melanogaster	melanogaster	yes
GCF_016746395.2_Prin_Dsim_3.1	Drosophila simulans	Sophophora	melanogaster	melanogaster	yes
GCA_018904415.1_ASM1890441v1	Drosophila simulans	Sophophora	melanogaster	melanogaster	yes
GCF_000259055.1_dsim_caf1	Drosophila simulans	Sophophora	melanogaster	melanogaster	yes
GCF_016746235.2_Prin_Dtei_1.1	Drosophila teissieri	Sophophora	melanogaster	melanogaster	yes
GCA_018903635.1_ASM1890363v1	Drosophila teissieri	Sophophora	melanogaster	melanogaster	yes
GCF_016746365.2_Prin_Dyak_Tai18E2_2.1	Drosophila yakuba	Sophophora	melanogaster	melanogaster	yes
GCF_000005975.2_dyak_caf1	Drosophila yakuba	Sophophora	melanogaster	melanogaster	yes
GCA_018905855.1_ASM1890585v1	Drosophila anomelani	Sophophora	melanogaster	montium	yes
GCA_008042795.1_UCB_Dasa_1.0	Drosophila asahinai	Sophophora	melanogaster	montium	yes	high similarity to Dkik homolog
GCA_018905815.1_ASM1890581v1	Drosophila auraria	Sophophora	melanogaster	montium	yes
GCA_018874775.1_ASM1887477v1	Drosophila auraria	Sophophora	melanogaster	montium	yes
GCA_008042615.1_UCB_Daur_1.0	Drosophila auraria	Sophophora	melanogaster	montium	yes
GCA_018874675.1_ASM1887467v1	Drosophila baimaii	Sophophora	melanogaster	montium	yes	high similarity to Dkik homolog
GCA_008044335.1_UCB_Dbak_1.0	Drosophila bakoue	Sophophora	melanogaster	montium	yes
GCA_018874595.1_ASM1887459v1	Drosophila barbarae	Sophophora	melanogaster	montium	yes
GCA_021223725.1_ASM2122372v1	Drosophila birchii	Sophophora	melanogaster	montium	yes
GCA_008042755.1_UCB_Dbir_1.0	Drosophila birchii	Sophophora	melanogaster	montium	yes
GCA_018905835.1_ASM1890583v1	Drosophila bocki	Sophophora	melanogaster	montium	yes
GCA_008042715.1_UCB_Dboc_1.0	Drosophila bocki	Sophophora	melanogaster	montium	yes
GCA_018905785.1_ASM1890578v1	Drosophila bocqueti	Sophophora	melanogaster	montium	yes
GCA_018151655.1_ASM1815165v1	Drosophila bocqueti	Sophophora	melanogaster	montium	yes
GCA_021223745.1_ASM2122374v1	Drosophila bunnanda	Sophophora	melanogaster	montium	yes
GCA_008042815.1_UCB_Dbun_1.0	Drosophila bunnanda	Sophophora	melanogaster	montium	yes
GCA_018905735.1_ASM1890573v1	Drosophila burlai	Sophophora	melanogaster	montium	yes
GCA_008042655.1_UCB_Dbur_1.0	Drosophila burlai	Sophophora	melanogaster	montium	yes
GCA_018905695.1_ASM1890569v1	Drosophila chauvacae	Sophophora	melanogaster	montium	yes
GCA_018874655.1_ASM1887465v1	Drosophila diplacantha	Sophophora	melanogaster	montium	yes
GCA_018874535.1_ASM1887453v1	Drosophila fengkainensis	Sophophora	melanogaster	montium	yes
GCA_018874515.1_ASM1887451v1	Drosophila greeni	Sophophora	melanogaster	montium	yes
GCA_021223805.1_ASM2122380v1	Drosophila jambulina	Sophophora	melanogaster	montium	yes
GCA_018152175.1_ASM1815217v1	Drosophila jambulina	Sophophora	melanogaster	montium	yes
GCA_008042695.1_UCB_Djam_1.0	Drosophila jambulina	Sophophora	melanogaster	montium	yes
GCA_008042475.1_UCB_Dkan_1.0	Drosophila kanapiae	Sophophora	melanogaster	montium	yes	high similarity to Dkik homolog
GCA_021223915.1_ASM2122391v1	Drosophila kikkawai	Sophophora	melanogaster	montium	yes	XP_017029052.1 contains the similar part as Dmel Hel-C based on HHPred.
GCF_018152535.1_ASM1815253v1	Drosophila kikkawai	Sophophora	melanogaster	montium	yes
GCA_008044355.1_UCB_Dlac_1.0	Drosophila lacteicornis	Sophophora	melanogaster	montium	yes
GCA_008042735.1_UCB_Dleo_1.0	Drosophila leontia	Sophophora	melanogaster	montium	yes
GCA_018905715.1_ASM1890571v1	Drosophila lini	Sophophora	melanogaster	montium	yes
GCA_018874475.1_ASM1887447v1	Drosophila malagassya	Sophophora	melanogaster	montium	yes
GCA_008042485.1_UCB_Dmay_1.0	Drosophila mayri	Sophophora	melanogaster	montium	yes
GCA_008042635.1_UCB_Dnik_1.0	Drosophila nikananu	Sophophora	melanogaster	montium	yes
GCA_018904815.1_ASM1890481v1	Drosophila ogumai	Sophophora	melanogaster	montium	yes	high similarity to Dkik homolog, but the contig is truncated that the N-terminus is not covered.
GCA_018905755.1_ASM1890575v1	Drosophila ohnishii	Sophophora	melanogaster	montium	yes
GCA_018904745.1_ASM1890474v1	Drosophila orosa	Sophophora	melanogaster	montium	yes
GCA_018904695.1_ASM1890469v1	Drosophila parvula	Sophophora	melanogaster	montium	yes	high similarity to Dkik homolog
GCA_008042775.1_UCB_Dpec_1.0	Drosophila pectinifera	Sophophora	melanogaster	montium	yes
GCA_008042585.1_UCB_Dpun_1.0	Drosophila punjabiensis	Sophophora	melanogaster	montium	yes
GCA_018153105.1_ASM1815310v1	Drosophila rufa	Sophophora	melanogaster	montium	yes
GCA_008044435.1_UCB_Druf_1.0	Drosophila rufa	Sophophora	melanogaster	montium	yes
GCA_008042675.1_UCB_Dseg_1.0	Drosophila seguyi	Sophophora	melanogaster	montium	yes
GCA_021223895.1_ASM2122389v1	Drosophila serrata	Sophophora	melanogaster	montium	yes
GCA_008042835.1_UCB_Dser_1.0	Drosophila serrata	Sophophora	melanogaster	montium	yes
GCA_008042535.1_UCB_Dtan_1.0	Drosophila tani	Sophophora	melanogaster	montium	yes
GCA_018874455.1_ASM1887445v1	Drosophila trapezifrons	Sophophora	melanogaster	montium	yes
GCA_018904715.1_ASM1890471v1	Drosophila triauraria	Sophophora	melanogaster	montium	yes
GCA_008044375.1_UCB_Dtri_1.0	Drosophila triauraria	Sophophora	melanogaster	montium	yes
GCA_008042515.1_UCB_Dtru_1.0	Drosophila truncata	Sophophora	melanogaster	montium	yes
GCA_018904565.1_ASM1890456v1	Drosophila tsacasi	Sophophora	melanogaster	montium	yes	high similarity to Dkik homolog, but the contig is truncated that the N-terminus is not covered.
GCA_018874355.1_ASM1887435v1	Drosophila tsacasi	Sophophora	melanogaster	montium	yes	high similarity to Dkik homolog, but the contig is truncated that the N-terminus is not covered.
GCA_008042555.1_UCB_Dvul_1.0	Drosophila vulcana	Sophophora	melanogaster	montium	yes
GCA_008042575.1_UCB_Dwat_1.0	Drosophila watanabei	Sophophora	melanogaster	montium	yes
GCA_018152295.1_ASM1815229v1	Drosophila carrolli	Sophophora	melanogaster	rhopaloa	yes
GCA_018153365.1_ASM1815336v1	Drosophila fuyamai	Sophophora	melanogaster	rhopaloa	yes
GCA_018153305.1_ASM1815330v1	Drosophila kurseongensis	Sophophora	melanogaster	rhopaloa	yes
GCF_018152115.1_ASM1815211v1	Drosophila rhopaloa	Sophophora	melanogaster	rhopaloa	yes
GCF_000236305.1_Drho_2.0	Drosophila rhopaloa	Sophophora	melanogaster	rhopaloa	yes
GCF_018148935.1_ASM1814893v1	Drosophila biarmipes	Sophophora	melanogaster	suzukii	yes
GCF_000233415.1_Dbia_2.0	Drosophila biarmipes	Sophophora	melanogaster	suzukii	yes
GCA_018150695.1_ASM1815069v1	Drosophila oshimai	Sophophora	melanogaster	suzukii	yes
GCA_018150325.1_ASM1815032v1	Drosophila subpulchrella	Sophophora	melanogaster	suzukii	yes
GCF_014743375.2_RU_Dsub_v1.1	Drosophila subpulchrella	Sophophora	melanogaster	suzukii	yes
GCF_013340165.1_LBDM_Dsuz_2.1.pri	Drosophila suzukii	Sophophora	melanogaster	suzukii	yes
GCA_000326985.1_ASM32698v1	Drosophila suzukii	Sophophora	melanogaster	suzukii	yes
GCA_021223935.1_ASM2122393v1	Drosophila pseudotakahashii	Sophophora	melanogaster	takahashii	yes
GCF_018152695.1_ASM1815269v1	Drosophila takahashii	Sophophora	melanogaster	takahashii	yes
GCF_000224235.1_Dtak_2.0	Drosophila takahashii	Sophophora	melanogaster	takahashii	yes
GCA_008121225.1_UCBerk_Dath_EA_1.0	Drosophila athabasca	Sophophora	obscura	affinis	no
GCA_003185025.1_ASM318502v1	Drosophila athabasca	Sophophora	obscura	affinis	no
GCA_005876895.1_DaztRS1	Drosophila azteca	Sophophora	obscura	affinis	no
GCA_018150905.1_ASM1815090v1	Drosophila ambigua	Sophophora	obscura	obscura	no
GCA_009664405.1_UCBerk_Dbif_1.0	Drosophila bifasciata	Sophophora	obscura	obscura	no
GCF_900245975.1_DGUA_6	Drosophila guanche	Sophophora	obscura	obscura	no
GCF_018151105.1_ASM1815110v1	Drosophila obscura	Sophophora	obscura	obscura	no
GCF_002217835.1_Dobs_1.0	Drosophila obscura	Sophophora	obscura	obscura	no
GCA_018903505.1_ASM1890350v1	Drosophila subobscura	Sophophora	obscura	obscura	no
GCF_008121235.1_UCBerk_Dsub_1.0	Drosophila subobscura	Sophophora	obscura	obscura	no
GCA_018150885.1_ASM1815088v1	Drosophila tristis	Sophophora	obscura	obscura	no
GCA_008121275.1_UCBerk_Dlow_1.0	Drosophila lowei	Sophophora	obscura	pseudoobscura	no
GCF_003369915.1_D.miranda_PacBio2.1	Drosophila miranda	Sophophora	obscura	pseudoobscura	no
GCF_000269505.1_DroMir_2.2	Drosophila miranda	Sophophora	obscura	pseudoobscura	no
GCA_018904465.1_ASM1890446v1	Drosophila persimilis	Sophophora	obscura	pseudoobscura	no
GCF_003286085.1_DperRS2	Drosophila persimilis	Sophophora	obscura	pseudoobscura	no
GCF_009870125.1_UCI_Dpse_MV25	Drosophila pseudoobscura	Sophophora	obscura	pseudoobscura	no
GCA_000001765.3_Dpse_4.0	Drosophila pseudoobscura	Sophophora	obscura	pseudoobscura	no
GCA_000149495.1_ASM14949v1	Drosophila pseudoobscura	Sophophora	obscura	pseudoobscura	no
GCA_018903615.1_ASM1890361v1	Drosophila neocordata	Sophophora	saltans	cordata	yes	high similarity to Dwil homolog, possible duplication of yb
GCA_018151275.1_ASM1815127v1	Drosophila prosaltans	Sophophora	saltans	saltans	yes
GCA_018903575.1_ASM1890357v1	Drosophila saltans	Sophophora	saltans	saltans	yes	high similarity to Dwil homolog, possible duplication of yb
GCA_018150375.1_ASM1815037v1	Drosophila sturtevanti	Sophophora	saltans	sturtevanti	yes	high similarity to Dwil homolog, possible duplication of yb
GCA_021224005.1_ASM2122400v1	Drosophila setifemur	Sophophora	setifemur	setifemur	yes
GCA_018150745.1_ASM1815074v1	Drosophila sucinea	Sophophora	willistoni	bocainensis	yes	high similarity to Dwil homolog
GCA_018150345.1_ASM1815034v1	Drosophila equinoxialis	Sophophora	willistoni	willistoni	yes
GCA_018903935.1_ASM1890393v1	Drosophila insularis	Sophophora	willistoni	willistoni	yes
GCA_018152135.1_ASM1815213v1	Drosophila paulistorum	Sophophora	willistoni	willistoni	yes	high similarity to Dwil homolog
GCA_018151085.1_ASM1815108v1	Drosophila tropicalis	Sophophora	willistoni	willistoni	yes
GCA_018902025.1_UCI_dwil_1.0	Drosophila willistoni	Sophophora	willistoni	willistoni	yes	XP_023034986.1 contains a partly conserved Hel-C domain based on HHPred.
GCA_018903445.1_ASM1890344v1	Drosophila willistoni	Sophophora	willistoni	willistoni	yes
GCF_000005925.1_dwil_caf1	Drosophila willistoni	Sophophora	willistoni	willistoni	yes
Assemblies used for the search: Genbank or Refseq accession number followed by the assembly name. When there are more than three genome assemblies per species, we did not analyse more than three assemblies
colours: veige: genomes containing Yb red: genomes that lack yb, but the assembly is poor pink: yb is found, but missing parts likely due to impartial assembly blue: obscura group species lacking yb green: eugracilis lacking yb
Domain prediction: All Yb homologs were predicted to have the DEAD-box RNA helicase domain and the N-terminal Hel-C domain. Where indicated, the Hel-C domain was only predicted when an evolutionarily close homologs of Yb were used for the tBlastn search. The domain architecture of the representative Yb homologs was predicted using HHPred.
Other notes: Drosophila ananassae subgroup species have a considerably large Yb homolog (>1500 aa) with a long linker region between the Hel-C domain and the DEAD-box RNA helicase domain. There is a potential duplication of Yb gene in Drosophila saltans group species.

### Sheet: Miller_2018
Assembly	species	subgenus	group	subgroup	yb	Notes
Nanopore_Miller_2018	Drosophila mojavensis	Drosophila	repleta	mulleri	yes
Nanopore_Miller_2018	Drosophila virilis	Drosophila	virilis	virilis	yes
Nanopore_Miller_2018	Drosophila ananassae	Sophophora	melanogaster	ananassae	yes
Nanopore_Miller_2018	Drosophila bipectinata	Sophophora	melanogaster	ananassae	yes
Nanopore_Miller_2018	Drosophila eugracilis	Sophophora	melanogaster	eugracilis	no
Nanopore_Miller_2018	Drosophila erecta	Sophophora	melanogaster	melanogaster	yes
Nanopore_Miller_2018	Drosophila mauritiana	Sophophora	melanogaster	melanogaster	yes
Nanopore_Miller_2018	Drosophila sechellia	Sophophora	melanogaster	melanogaster	yes
Nanopore_Miller_2018	Drosophila simulans	Sophophora	melanogaster	melanogaster	yes
Nanopore_Miller_2018	Drosophila yakuba	Sophophora	melanogaster	melanogaster	yes
Nanopore_Miller_2018	Drosophila triauraria	Sophophora	melanogaster	montium	yes
Nanopore_Miller_2018	Drosophila biarmipes	Sophophora	melanogaster	suzukii	yes
Nanopore_Miller_2018	Drosophila persimilis	Sophophora	obscura	pseudoobscura	no
Nanopore_Miller_2018	Drosophila pseudoobscura	Sophophora	obscura	pseudoobscura	no
Nanopore_Miller_2018	Drosophila willistoni	Sophophora	willistoni	willistoni	yes
colours: veige: genomes containing Yb blue: obscura group species lacking yb green: eugracilis lacking yb
