## Supplementary_TableS3 for "Mechanistic divergence of piRNA biogenesis in Drosophila"

### Sheet: Sheet1
species	genome_assembly	transposon_name	chromosome	start_position	end_position	ID	scores	strand	notes	scores: x:y:z x: % substitutions in matching region compared to the consensus y: % of bases opposite a gap in the query sequence (deleted bp) z: % of bases opposite a gap in the repeat consensus (inserted bp)
Drosophila pseudoobscura	GCF_009870125.1_UCI_Dpse_MV25	Gypsy10_Dpse	NC_046679.1	17527090	17534065	NC_046679.1:17527090:Gypsy10-I_Dpse:LTR/Gypsy	3.3:0.3:0.4	-		Gypsy10_Dpse insertions are called intact when all three ORFs are present in full length. 1p: gag, greater than 600 bits in tBlastn search 2p: pol, greater than 900 bits in tBlastn search 3p: env, greater than 500 bits in tBlastn search
Drosophila pseudoobscura	GCF_009870125.1_UCI_Dpse_MV25	Gypsy10_Dpse	NC_046679.1	31536608	31543574	NC_046679.1:31536608:Gypsy10-I_Dpse:LTR/Gypsy	3.2:0.4:0.6	-
Drosophila pseudoobscura	GCF_009870125.1_UCI_Dpse_MV25	Gypsy10_Dpse	NC_046679.1	31626705	31633673	NC_046679.1:31626705:Gypsy10-I_Dpse:LTR/Gypsy	5.9:0.4:0.5	+
Drosophila pseudoobscura	GCF_009870125.1_UCI_Dpse_MV25	Gypsy10_Dpse	NC_046683.1	20430650	20437553	NC_046683.1:20430650:Gypsy10-I_Dpse:LTR/Gypsy	6.0:0.5:0.4	+
Drosophila pseudoobscura	GCF_009870125.1_UCI_Dpse_MV25	Gypsy10_Dpse	NC_046683.1	20504689	20511658	NC_046683.1:20504689:Gypsy10-I_Dpse:LTR/Gypsy	2.1:0.2:0.4	+
Drosophila pseudoobscura	GCF_009870125.1_UCI_Dpse_MV25	Gypsy10_Dpse	NC_046683.1	38203804	38210764	NC_046683.1:38203804:Gypsy10-I_Dpse:LTR/Gypsy	3.4:0.6:0.3	-
Drosophila pseudoobscura	GCF_009870125.1_UCI_Dpse_MV25	Gypsy10_Dpse	NW_022881733.1	142363	149327	NW_022881733.1:142363:Gypsy10-I_Dpse:LTR/Gypsy	3.4:0.4:0.3	-
Drosophila pseudoobscura	Nanopore	Gypsy10_Dpse	utg000044l	2044909	2051842	utg000044l:2044909:Gypsy10-I_Dpse:LTR/Gypsy	2.0:0.9:0.5	+
Drosophila pseudoobscura	Nanopore	Gypsy10_Dpse	utg000092l	3159884	3166873	utg000092l:3159884:Gypsy10-I_Dpse:LTR/Gypsy	3.5:0.4:0.7	-
Drosophila pseudoobscura	Nanopore	Gypsy10_Dpse	utg000182l	1298054	1304927	utg000182l:1298054:Gypsy10-I_Dpse:LTR/Gypsy	3.7:0.9:0.7	-
Drosophila pseudoobscura	Nanopore	Gypsy10_Dpse	utg000198l	391302	398291	utg000198l:391302:Gypsy10-I_Dpse:LTR/Gypsy	5.9:0.5:0.8	+
Drosophila pseudoobscura	GCF_009870125.1_UCI_Dpse_MV25	Gypsy17_Dpse	NC_046681.1	2426492	2433037	NC_046681.1:2426492:Gypsy17-I_Dpse:LTR/Gypsy	4.2:0.3:0.2	+		Gypsy17_Dpse insertions are called intact when all three ORFs are covered by more than 90%.
Drosophila pseudoobscura	GCF_009870125.1_UCI_Dpse_MV25	Gypsy17_Dpse	NC_046683.1	26883402	26889853	NC_046683.1:26883402:Gypsy17-I_Dpse:LTR/Gypsy	5.4:0.6:0.4	-
Drosophila pseudoobscura	GCF_009870125.1_UCI_Dpse_MV25	Gypsy17_Dpse	NC_046683.1	26946557	26953824	NC_046683.1:26946557:Gypsy17-I_Dpse:LTR/Gypsy	1.7:0.2:0.7	-
Drosophila pseudoobscura	GCF_009870125.1_UCI_Dpse_MV25	Gypsy17_Dpse	NC_046683.1	27146340	27153451	NC_046683.1:27146340:Gypsy17-I_Dpse:LTR/Gypsy	4.0:0.3:0.5	+
Drosophila pseudoobscura	GCF_009870125.1_UCI_Dpse_MV25	Gypsy17_Dpse	NC_046683.1	27169438	27176542	NC_046683.1:27169438:Gypsy17-I_Dpse:LTR/Gypsy	3.9:0.3:0.5	+
Drosophila pseudoobscura	GCF_009870125.1_UCI_Dpse_MV25	Gypsy17_Dpse	NC_046683.1	28104964	28112050	NC_046683.1:28104964:Gypsy17-I_Dpse:LTR/Gypsy	2.3:0.7:0.4	-
Drosophila pseudoobscura	GCF_009870125.1_UCI_Dpse_MV25	Gypsy17_Dpse	NC_046683.1	28692416	28699521	NC_046683.1:28692416:Gypsy17-I_Dpse:LTR/Gypsy	2.6:0.2:0.5	-
Drosophila pseudoobscura	GCF_009870125.1_UCI_Dpse_MV25	Gypsy17_Dpse	NC_046683.1	28890260	28897352	NC_046683.1:28890260:Gypsy17-I_Dpse:LTR/Gypsy	4.0:0.7:0.7	+
Drosophila pseudoobscura	GCF_009870125.1_UCI_Dpse_MV25	Gypsy17_Dpse	NC_046683.1	30265358	30272436	NC_046683.1:30265358:Gypsy17-I_Dpse:LTR/Gypsy	3.5:0.7:0.6	-
Drosophila pseudoobscura	GCF_009870125.1_UCI_Dpse_MV25	Gypsy17_Dpse	NC_046683.1	32892706	32899677	NC_046683.1:32892706:Gypsy17-I_Dpse:LTR/Gypsy	5.0:0.7:0.7	-
Drosophila pseudoobscura	GCF_009870125.1_UCI_Dpse_MV25	Gypsy17_Dpse	NC_046683.1	33645453	33652560	NC_046683.1:33645453:Gypsy17-I_Dpse:LTR/Gypsy	3.9:0.3:0.5	+
Drosophila pseudoobscura	GCF_009870125.1_UCI_Dpse_MV25	Gypsy17_Dpse	NW_022881733.1	153197	160289	NW_022881733.1:153197:Gypsy17-I_Dpse:LTR/Gypsy	3.9:0.6:0.6	+
Drosophila pseudoobscura	Nanopore	Gypsy17_Dpse	utg000011l	868477	875546	utg000011l:868477:Gypsy17-I_Dpse:LTR/Gypsy	3.0:1.1:0.8	-
Drosophila pseudoobscura	Nanopore	Gypsy17_Dpse	utg000020l	150218	157294	utg000020l:150218:Gypsy17-I_Dpse:LTR/Gypsy	3.6:0.8:0.8	-
Drosophila pseudoobscura	Nanopore	Gypsy17_Dpse	utg000030l	268344	275475	utg000030l:268344:Gypsy17-I_Dpse:LTR/Gypsy	4.0:0.3:1.0	+
Drosophila pseudoobscura	Nanopore	Gypsy17_Dpse	utg000066l	27654	34778	utg000066l:27654:Gypsy17-I_Dpse:LTR/Gypsy	2.5:0.2:1.0	-
Drosophila pseudoobscura	Nanopore	Gypsy17_Dpse	utg000066l	50758	57886	utg000066l:50758:Gypsy17-I_Dpse:LTR/Gypsy	2.7:0.2:0.8	-
Drosophila pseudoobscura	Nanopore	Gypsy17_Dpse	utg000068l	134659	141790	utg000068l:134659:Gypsy17-I_Dpse:LTR/Gypsy	2.7:0.2:0.8	-
Drosophila pseudoobscura	Nanopore	Gypsy17_Dpse	utg000068l	327175	334241	utg000068l:327175:Gypsy17-I_Dpse:LTR/Gypsy	4.0:0.8:0.7	+
Drosophila pseudoobscura	Nanopore	Gypsy17_Dpse	utg000113l	109052	116094	utg000113l:109052:Gypsy17-I_Dpse:LTR/Gypsy	1.7:0.6:1.1	+
Drosophila pseudoobscura	Nanopore	Gypsy17_Dpse	utg000251l	20308	27421	utg000251l:20308:Gypsy17-I_Dpse:LTR/Gypsy	2.5:0.2:0.7	-
Drosophila pseudoobscura	GCF_009870125.1_UCI_Dpse_MV25	Gypsy12_Dpse	NC_046679.1	30539448	30545669	NC_046679.1:30539448:Gypsy12-I_Dpse:LTR/Gypsy	7.0:0.5:1.0	-	#1	#1: gag (2p) is not identified. About half of the second pol/gag gene (4p) is present. #2: The whole gag (2p) is present, and about a third of the second pol/gag gene (4p) is present.
Drosophila pseudoobscura	GCF_009870125.1_UCI_Dpse_MV25	Gypsy12_Dpse	NC_046679.1	31862361	31868528	NC_046679.1:31862361:Gypsy12-I_Dpse:LTR/Gypsy	6.2:0.4:0.8	+	#1
Drosophila pseudoobscura	GCF_009870125.1_UCI_Dpse_MV25	Gypsy12_Dpse	NC_046680.1	678067	687179	NC_046680.1:678067:Gypsy12-I_Dpse:LTR/Gypsy	3.2:0.2:0.2	-	#2
Drosophila pseudoobscura	GCF_009870125.1_UCI_Dpse_MV25	Gypsy12_Dpse	NC_046680.1	917934	927011	NC_046680.1:917934:Gypsy12-I_Dpse:LTR/Gypsy	3.2:0.6:0.2	-	#2
Drosophila pseudoobscura	GCF_009870125.1_UCI_Dpse_MV25	Gypsy12_Dpse	NC_046681.1	1182262	1188359	NC_046681.1:1182262:Gypsy12-I_Dpse:LTR/Gypsy	7.7:1.4:0.9	+	#1
Drosophila pseudoobscura	GCF_009870125.1_UCI_Dpse_MV25	Gypsy12_Dpse	NC_046681.1	2273428	2279515	NC_046681.1:2273428:Gypsy12-I_Dpse:LTR/Gypsy	6.6:1.4:0.8	+	#1
Drosophila pseudoobscura	GCF_009870125.1_UCI_Dpse_MV25	Gypsy12_Dpse	NC_046681.1	2401046	2407188	NC_046681.1:2401046:Gypsy12-I_Dpse:LTR/Gypsy	7.6:0.9:0.7	+	#1
Drosophila pseudoobscura	GCF_009870125.1_UCI_Dpse_MV25	Gypsy12_Dpse	NC_046683.1	22487331	22493483	NC_046683.1:22487331:Gypsy12-I_Dpse:LTR/Gypsy	6.4:0.7:0.9	+	#1
Drosophila pseudoobscura	GCF_009870125.1_UCI_Dpse_MV25	Gypsy12_Dpse	NC_046683.1	30066228	30072064	NC_046683.1:30066228:Gypsy12-I_Dpse:LTR/Gypsy	3.4:0.1:0.5	+	#1
Drosophila pseudoobscura	GCF_009870125.1_UCI_Dpse_MV25	Gypsy12_Dpse	NC_046683.1	38034953	38041099	NC_046683.1:38034953:Gypsy12-I_Dpse:LTR/Gypsy	7.4:0.5:0.9	-	#1
Drosophila pseudoobscura	GCF_009870125.1_UCI_Dpse_MV25	Gypsy12_Dpse	NW_022881737.1	16474	22625	NW_022881737.1:16474:Gypsy12-I_Dpse:LTR/Gypsy	6.6:0.6:0.6	-	#1
Drosophila pseudoobscura	Nanopore	Gypsy12_Dpse	utg000016l	84712	90879	utg000016l:84712:Gypsy12-I_Dpse:LTR/Gypsy	6.3:0.4:0.8	-	#1
Drosophila pseudoobscura	Nanopore	Gypsy12_Dpse	utg000053l	468591	474742	utg000053l:468591:Gypsy12-I_Dpse:LTR/Gypsy	6.6:0.7:0.8	-	#1
Drosophila pseudoobscura	Nanopore	Gypsy12_Dpse	utg000070l	23251	29395	utg000070l:23251:Gypsy12-I_Dpse:LTR/Gypsy	7.3:0.9:0.8	-	#1
Drosophila pseudoobscura	Nanopore	Gypsy12_Dpse	utg000070l	134166	140270	utg000070l:134166:Gypsy12-I_Dpse:LTR/Gypsy	6.5:1.5:0.9	-	#1
Drosophila pseudoobscura	Nanopore	Gypsy12_Dpse	utg000082l	161838	167993	utg000082l:161838:Gypsy12-I_Dpse:LTR/Gypsy	6.2:0.7:1.0	-	#1
Drosophila pseudoobscura	Nanopore	Gypsy12_Dpse	utg000176l	30925	40083	utg000176l:30925:Gypsy12-I_Dpse:LTR/Gypsy	3.0:1.1:1.5	+	#2
Drosophila pseudoobscura	Nanopore	Gypsy12_Dpse	utg000203l	53905	60701	utg000203l:53905:Gypsy12-I_Dpse:LTR/Gypsy	4.1:0.7:0.2	-	#2
Drosophila bifasciata	GCA_009664405.1_UCBerk_Dbif_1.0	Gypsy17_Dpse	CM019041.1	27056563	27062256	CM019041.1:27056563:Gypsy17-I_Dpse:LTR/Gypsy	25.1:1.2:1.2	-		Gypsy17_Dpse insertions are called intact in the Dbif genome when all three ORFs are covered by more than 75%.
Drosophila bifasciata	GCA_009664405.1_UCBerk_Dbif_1.0	Gypsy17_Dpse	CM019042.1	36938117	36943779	CM019042.1:36938117:Gypsy17-I_Dpse:LTR/Gypsy	25.3:2.2:1.9	+
Drosophila bifasciata	GCA_009664405.1_UCBerk_Dbif_1.0	Gypsy17_Dpse	CM019043.1	23864941	23870570	CM019043.1:23864941:Gypsy17-I_Dpse:LTR/Gypsy	25.1:1.7:1.4	-
Drosophila bifasciata	GCA_009664405.1_UCBerk_Dbif_1.0	Gypsy17_Dpse	CM019043.1	23871449	23877154	CM019043.1:23871449:Gypsy17-I_Dpse:LTR/Gypsy	25.5:2.2:2.3	-
Drosophila bifasciata	GCA_009664405.1_UCBerk_Dbif_1.0	Gypsy17_Dpse	CM019044.1	21785707	21791379	CM019044.1:21785707:Gypsy17-I_Dpse:LTR/Gypsy	25.1:1.6:1.2	-
Drosophila bifasciata	GCA_009664405.1_UCBerk_Dbif_1.0	Gypsy_DS	CM019041.1	9964959	9972486	CM019041.1:9964959:Gypsy_DS:LTR/Gypsy	7.4:0.8:0.8	+		Gypsy_DS insertions are called intact in the Dbif genome when the ORF1_gag-pol and the newly annotated env gene are covered by more than 90%.
Drosophila bifasciata	GCA_009664405.1_UCBerk_Dbif_1.0	Gypsy_DS	CM019041.1	13118768	13126313	CM019041.1:13118768:Gypsy_DS:LTR/Gypsy	6.8:1.0:1.4	-
Drosophila bifasciata	GCA_009664405.1_UCBerk_Dbif_1.0	Gypsy_DS	CM019041.1	13732549	13740093	CM019041.1:13732549:Gypsy_DS:LTR/Gypsy	7.4:0.8:0.9	+
Drosophila bifasciata	GCA_009664405.1_UCBerk_Dbif_1.0	Gypsy_DS	CM019041.1	19501752	19509277	CM019041.1:19501752:Gypsy_DS:LTR/Gypsy	7.3:1.0:1.1	+
Drosophila bifasciata	GCA_009664405.1_UCBerk_Dbif_1.0	Gypsy_DS	CM019042.1	33987579	33995121	CM019042.1:33987579:Gypsy_DS:LTR/Gypsy	6.9:1.2:1.6	-
Drosophila bifasciata	GCA_009664405.1_UCBerk_Dbif_1.0	Gypsy_DS	CM019042.1	35014073	35021645	CM019042.1:35014073:Gypsy_DS:LTR/Gypsy	6.9:1.1:1.2	-
Drosophila bifasciata	GCA_009664405.1_UCBerk_Dbif_1.0	Gypsy_DS	CM019042.1	39042513	39050050	CM019042.1:39042513:Gypsy_DS:LTR/Gypsy	7.3:0.8:0.9	+
Drosophila bifasciata	GCA_009664405.1_UCBerk_Dbif_1.0	Gypsy_DS	CM019043.1	26181100	26188674	CM019043.1:26181100:Gypsy_DS:LTR/Gypsy	7.8:1.1:2.1	-
Drosophila bifasciata	GCA_009664405.1_UCBerk_Dbif_1.0	Gypsy_DS	CM019044.1	19895887	19903406	CM019044.1:19895887:Gypsy_DS:LTR/Gypsy	12.1:1.4:1.7	+
Drosophila bifasciata	GCA_009664405.1_UCBerk_Dbif_1.0	Gypsy_DS	CM019044.1	26864053	26871567	CM019044.1:26864053:Gypsy_DS:LTR/Gypsy	7.4:1.1:1.0	+
Drosophila bifasciata	GCA_009664405.1_UCBerk_Dbif_1.0	Gypsy_DS	CM019044.1	26905061	26912605	CM019044.1:26905061:Gypsy_DS:LTR/Gypsy	7.3:0.8:1.1	+
Drosophila bifasciata	GCA_009664405.1_UCBerk_Dbif_1.0	Gypsy_DS	WIOZ01000119.1	8345	15911	WIOZ01000119.1:8345:Gypsy_DS:LTR/Gypsy	6.8:1.0:1.5	-
Drosophila azteca	GCA_005876895.1_DaztRS1	Gypsy-101_DAzt	VCKU01000004.1	4744328	4749327	Gypsy-101_DAzt-I:VCKU01000004.1:4744328-4749327:+		+		Gypsy-101_Dazt insertions are called intact when all three ORFs scored greater than 400 bits in the tBlastn search.
Drosophila azteca	GCA_005876895.1_DaztRS1	Gypsy-101_DAzt	VCKU01000088.1	20746998	20754479	Gypsy-101_DAzt-I:VCKU01000088.1:20746998-20754479:-		-
Drosophila azteca	GCA_005876895.1_DaztRS1	Gypsy-101_DAzt	VCKU01000088.1	27358254	27364516	Gypsy-101_DAzt-I:VCKU01000088.1:27358254-27364516:-		-
Drosophila azteca	GCA_005876895.1_DaztRS1	Gypsy-101_DAzt	VCKU01000094.1	1564601	1572709	Gypsy-101_DAzt-I:VCKU01000094.1:1564601-1572709:+		+
Drosophila azteca	GCA_005876895.1_DaztRS1	Gypsy-101_DAzt	VCKU01000100.1	1364963	1370807	Gypsy-101_DAzt-I:VCKU01000100.1:1364963-1370807:-		-
Drosophila azteca	GCA_005876895.1_DaztRS1	Gypsy-19_DAzt	VCKU01000007.1	714378	718363	Gypsy-19_DAzt-I:VCKU01000007.1:714378-718363:-		-		Gypsy-19_Dazt insertions are called intact when all three ORFs scored greater than 400 bits in the tBlastn search.
Drosophila azteca	GCA_005876895.1_DaztRS1	Gypsy-19_DAzt	VCKU01000007.1	766786	771242	Gypsy-19_DAzt-I:VCKU01000007.1:766786-771242:+		+
Drosophila azteca	GCA_005876895.1_DaztRS1	Gypsy-19_DAzt	VCKU01000008.1	2160358	2166839	Gypsy-19_DAzt-I:VCKU01000008.1:2160358-2166839:+		+
Drosophila azteca	GCA_005876895.1_DaztRS1	Gypsy-19_DAzt	VCKU01000025.1	198959	204936	Gypsy-19_DAzt-I:VCKU01000025.1:198959-204936:-		-
Drosophila azteca	GCA_005876895.1_DaztRS1	Gypsy-19_DAzt	VCKU01000088.1	19056763	19061196	Gypsy-19_DAzt-I:VCKU01000088.1:19056763-19061196:+		+
Drosophila azteca	GCA_005876895.1_DaztRS1	Gypsy-19_DAzt	VCKU01000088.1	28467787	28471804	Gypsy-19_DAzt-I:VCKU01000088.1:28467787-28471804:-		-
Drosophila azteca	GCA_005876895.1_DaztRS1	Gypsy-19_DAzt	VCKU01000103.1	1017726	1023703	Gypsy-19_DAzt-I:VCKU01000103.1:1017726-1023703:-		-
Drosophila azteca	GCA_005876895.1_DaztRS1	Gypsy-19_DAzt	VCKU01000114.1	69035	75012	Gypsy-19_DAzt-I:VCKU01000114.1:69035-75012:+		+
Drosophila azteca	GCA_005876895.1_DaztRS1	Gypsy-19_DAzt	VCKU01000117.1	118085	122333	Gypsy-19_DAzt-I:VCKU01000117.1:118085-122333:-		-
Drosophila azteca	GCA_005876895.1_DaztRS1	Gypsy-19_DAzt	VCKU01000117.1	346782	351518	Gypsy-19_DAzt-I:VCKU01000117.1:346782-351518:-		-
Drosophila azteca	GCA_005876895.1_DaztRS1	Gypsy-19_DAzt	VCKU01000117.1	56510	63272	Gypsy-19_DAzt-I:VCKU01000117.1:56510-63272:-		-
Drosophila azteca	GCA_005876895.1_DaztRS1	Gypsy-8_DAzt	VCKU01000001.1	80992	86023	Gypsy-8_DAzt-I:VCKU01000001.1:80992-86023:-		-		Gypsy-8_Dazt insertions are called intact when all three ORFs scored greater than 400 bits in the tBlastn search.
Drosophila azteca	GCA_005876895.1_DaztRS1	Gypsy-8_DAzt	VCKU01000003.1	12393492	12399490	Gypsy-8_DAzt-I:VCKU01000003.1:12393492-12399490:+		+
Drosophila azteca	GCA_005876895.1_DaztRS1	Gypsy-8_DAzt	VCKU01000003.1	13465957	13471010	Gypsy-8_DAzt-I:VCKU01000003.1:13465957-13471010:-		-
Drosophila azteca	GCA_005876895.1_DaztRS1	Gypsy-8_DAzt	VCKU01000003.1	14945639	14949552	Gypsy-8_DAzt-I:VCKU01000003.1:14945639-14949552:-		-
Drosophila azteca	GCA_005876895.1_DaztRS1	Gypsy-8_DAzt	VCKU01000004.1	2697228	2700195	Gypsy-8_DAzt-I:VCKU01000004.1:2697228-2700195:+		+
Drosophila azteca	GCA_005876895.1_DaztRS1	Gypsy-8_DAzt	VCKU01000004.1	380008	386969	Gypsy-8_DAzt-I:VCKU01000004.1:380008-386969:-		-
Drosophila azteca	GCA_005876895.1_DaztRS1	Gypsy-8_DAzt	VCKU01000004.1	4161144	4166697	Gypsy-8_DAzt-I:VCKU01000004.1:4161144-4166697:+		+
Drosophila azteca	GCA_005876895.1_DaztRS1	Gypsy-8_DAzt	VCKU01000007.1	2261448	2268391	Gypsy-8_DAzt-I:VCKU01000007.1:2261448-2268391:-		-
Drosophila azteca	GCA_005876895.1_DaztRS1	Gypsy-8_DAzt	VCKU01000007.1	2533188	2536593	Gypsy-8_DAzt-I:VCKU01000007.1:2533188-2536593:-		-
Drosophila azteca	GCA_005876895.1_DaztRS1	Gypsy-8_DAzt	VCKU01000007.1	2555695	2558726	Gypsy-8_DAzt-I:VCKU01000007.1:2555695-2558726:-		-
Drosophila azteca	GCA_005876895.1_DaztRS1	Gypsy-8_DAzt	VCKU01000007.1	3525198	3530968	Gypsy-8_DAzt-I:VCKU01000007.1:3525198-3530968:-		-
Drosophila azteca	GCA_005876895.1_DaztRS1	Gypsy-8_DAzt	VCKU01000007.1	3743063	3746939	Gypsy-8_DAzt-I:VCKU01000007.1:3743063-3746939:+		+
Drosophila azteca	GCA_005876895.1_DaztRS1	Gypsy-8_DAzt	VCKU01000007.1	4412512	4418834	Gypsy-8_DAzt-I:VCKU01000007.1:4412512-4418834:-		-
Drosophila azteca	GCA_005876895.1_DaztRS1	Gypsy-8_DAzt	VCKU01000008.1	3230778	3237734	Gypsy-8_DAzt-I:VCKU01000008.1:3230778-3237734:-		-
Drosophila azteca	GCA_005876895.1_DaztRS1	Gypsy-8_DAzt	VCKU01000008.1	3269944	3276900	Gypsy-8_DAzt-I:VCKU01000008.1:3269944-3276900:-		-
Drosophila azteca	GCA_005876895.1_DaztRS1	Gypsy-8_DAzt	VCKU01000008.1	5768505	5772391	Gypsy-8_DAzt-I:VCKU01000008.1:5768505-5772391:+		+
Drosophila azteca	GCA_005876895.1_DaztRS1	Gypsy-8_DAzt	VCKU01000008.1	7	4853	Gypsy-8_DAzt-I:VCKU01000008.1:7-4853:-		-
Drosophila azteca	GCA_005876895.1_DaztRS1	Gypsy-8_DAzt	VCKU01000012.1	2688792	2693003	Gypsy-8_DAzt-I:VCKU01000012.1:2688792-2693003:+		+
Drosophila azteca	GCA_005876895.1_DaztRS1	Gypsy-8_DAzt	VCKU01000012.1	4252938	4259899	Gypsy-8_DAzt-I:VCKU01000012.1:4252938-4259899:-		-
Drosophila azteca	GCA_005876895.1_DaztRS1	Gypsy-8_DAzt	VCKU01000012.1	5012151	5019110	Gypsy-8_DAzt-I:VCKU01000012.1:5012151-5019110:-		-
Drosophila azteca	GCA_005876895.1_DaztRS1	Gypsy-8_DAzt	VCKU01000028.1	61916	66071	Gypsy-8_DAzt-I:VCKU01000028.1:61916-66071:-		-
Drosophila azteca	GCA_005876895.1_DaztRS1	Gypsy-8_DAzt	VCKU01000028.1	694229	698378	Gypsy-8_DAzt-I:VCKU01000028.1:694229-698378:-		-
Drosophila azteca	GCA_005876895.1_DaztRS1	Gypsy-8_DAzt	VCKU01000030.1	216376	220520	Gypsy-8_DAzt-I:VCKU01000030.1:216376-220520:+		+
Drosophila azteca	GCA_005876895.1_DaztRS1	Gypsy-8_DAzt	VCKU01000042.1	123371	127520	Gypsy-8_DAzt-I:VCKU01000042.1:123371-127520:+		+
Drosophila azteca	GCA_005876895.1_DaztRS1	Gypsy-8_DAzt	VCKU01000045.1	40528	44677	Gypsy-8_DAzt-I:VCKU01000045.1:40528-44677:-		-
Drosophila azteca	GCA_005876895.1_DaztRS1	Gypsy-8_DAzt	VCKU01000050.1	34672	38827	Gypsy-8_DAzt-I:VCKU01000050.1:34672-38827:+		+
Drosophila azteca	GCA_005876895.1_DaztRS1	Gypsy-8_DAzt	VCKU01000050.1	49820	53975	Gypsy-8_DAzt-I:VCKU01000050.1:49820-53975:+		+
Drosophila azteca	GCA_005876895.1_DaztRS1	Gypsy-8_DAzt	VCKU01000088.1	19258325	19265279	Gypsy-8_DAzt-I:VCKU01000088.1:19258325-19265279:-		-
Drosophila azteca	GCA_005876895.1_DaztRS1	Gypsy-8_DAzt	VCKU01000088.1	19381090	19388048	Gypsy-8_DAzt-I:VCKU01000088.1:19381090-19388048:+		+
Drosophila azteca	GCA_005876895.1_DaztRS1	Gypsy-8_DAzt	VCKU01000088.1	19667906	19674865	Gypsy-8_DAzt-I:VCKU01000088.1:19667906-19674865:-		-
Drosophila azteca	GCA_005876895.1_DaztRS1	Gypsy-8_DAzt	VCKU01000088.1	20468503	20474699	Gypsy-8_DAzt-I:VCKU01000088.1:20468503-20474699:-		-
Drosophila azteca	GCA_005876895.1_DaztRS1	Gypsy-8_DAzt	VCKU01000088.1	21806136	21813098	Gypsy-8_DAzt-I:VCKU01000088.1:21806136-21813098:+		+
Drosophila azteca	GCA_005876895.1_DaztRS1	Gypsy-8_DAzt	VCKU01000088.1	22872036	22875105	Gypsy-8_DAzt-I:VCKU01000088.1:22872036-22875105:-		-
Drosophila azteca	GCA_005876895.1_DaztRS1	Gypsy-8_DAzt	VCKU01000088.1	22875096	22878772	Gypsy-8_DAzt-I:VCKU01000088.1:22875096-22878772:-		-
Drosophila azteca	GCA_005876895.1_DaztRS1	Gypsy-8_DAzt	VCKU01000088.1	23408449	23415143	Gypsy-8_DAzt-I:VCKU01000088.1:23408449-23415143:+		+
Drosophila azteca	GCA_005876895.1_DaztRS1	Gypsy-8_DAzt	VCKU01000088.1	24221595	24228132	Gypsy-8_DAzt-I:VCKU01000088.1:24221595-24228132:-		-
Drosophila azteca	GCA_005876895.1_DaztRS1	Gypsy-8_DAzt	VCKU01000088.1	26393447	26400406	Gypsy-8_DAzt-I:VCKU01000088.1:26393447-26400406:-		-
Drosophila azteca	GCA_005876895.1_DaztRS1	Gypsy-8_DAzt	VCKU01000088.1	27254076	27261039	Gypsy-8_DAzt-I:VCKU01000088.1:27254076-27261039:-		-
Drosophila azteca	GCA_005876895.1_DaztRS1	Gypsy-8_DAzt	VCKU01000088.1	28764972	28771631	Gypsy-8_DAzt-I:VCKU01000088.1:28764972-28771631:-		-
Drosophila azteca	GCA_005876895.1_DaztRS1	Gypsy-8_DAzt	VCKU01000094.1	1446597	1453451	Gypsy-8_DAzt-I:VCKU01000094.1:1446597-1453451:-		-
Drosophila azteca	GCA_005876895.1_DaztRS1	Gypsy-8_DAzt	VCKU01000095.1	16314754	16318933	Gypsy-8_DAzt-I:VCKU01000095.1:16314754-16318933:+		+
Drosophila azteca	GCA_005876895.1_DaztRS1	Gypsy-8_DAzt	VCKU01000095.1	18236049	18240424	Gypsy-8_DAzt-I:VCKU01000095.1:18236049-18240424:+		+
Drosophila azteca	GCA_005876895.1_DaztRS1	Gypsy-8_DAzt	VCKU01000095.1	18427649	18434621	Gypsy-8_DAzt-I:VCKU01000095.1:18427649-18434621:-		-
Drosophila azteca	GCA_005876895.1_DaztRS1	Gypsy-8_DAzt	VCKU01000095.1	22586748	22590890	Gypsy-8_DAzt-I:VCKU01000095.1:22586748-22590890:+		+
Drosophila azteca	GCA_005876895.1_DaztRS1	Gypsy-8_DAzt	VCKU01000095.1	22771267	22775412	Gypsy-8_DAzt-I:VCKU01000095.1:22771267-22775412:-		-
Drosophila azteca	GCA_005876895.1_DaztRS1	Gypsy-8_DAzt	VCKU01000097.1	222300	226899	Gypsy-8_DAzt-I:VCKU01000097.1:222300-226899:+		+
Drosophila azteca	GCA_005876895.1_DaztRS1	Gypsy-8_DAzt	VCKU01000100.1	2984319	2991270	Gypsy-8_DAzt-I:VCKU01000100.1:2984319-2991270:+		+
Drosophila azteca	GCA_005876895.1_DaztRS1	Gypsy-8_DAzt	VCKU01000100.1	4470575	4477401	Gypsy-8_DAzt-I:VCKU01000100.1:4470575-4477401:-		-
Drosophila azteca	GCA_005876895.1_DaztRS1	Gypsy-8_DAzt	VCKU01000100.1	6256168	6261769	Gypsy-8_DAzt-I:VCKU01000100.1:6256168-6261769:-		-
Drosophila azteca	GCA_005876895.1_DaztRS1	Gypsy-8_DAzt	VCKU01000100.1	7177837	7184802	Gypsy-8_DAzt-I:VCKU01000100.1:7177837-7184802:-		-
Drosophila azteca	GCA_005876895.1_DaztRS1	Gypsy-8_DAzt	VCKU01000101.1	83846	88001	Gypsy-8_DAzt-I:VCKU01000101.1:83846-88001:-		-
Drosophila azteca	GCA_005876895.1_DaztRS1	Gypsy-3_DAzt	VCKU01000004.1	4091426	4100558	Gypsy-3_DAzt-I:VCKU01000004.1:4091426-4100558:-		-		Gypsy-3_Dazt insertions are called intact when all four ORFs scored greater than 400 bits in the tBlastn search.
Drosophila azteca	GCA_005876895.1_DaztRS1	Gypsy-3_DAzt	VCKU01000004.1	4520511	4529640	Gypsy-3_DAzt-I:VCKU01000004.1:4520511-4529640:-		-
Drosophila azteca	GCA_005876895.1_DaztRS1	Gypsy-3_DAzt	VCKU01000007.1	2158220	2163211	Gypsy-3_DAzt-I:VCKU01000007.1:2158220-2163211:+		+
Drosophila azteca	GCA_005876895.1_DaztRS1	Gypsy-3_DAzt	VCKU01000007.1	797031	806176	Gypsy-3_DAzt-I:VCKU01000007.1:797031-806176:-		-
Drosophila azteca	GCA_005876895.1_DaztRS1	Gypsy-3_DAzt	VCKU01000008.1	290595	297564	Gypsy-3_DAzt-I:VCKU01000008.1:290595-297564:-		-
Drosophila azteca	GCA_005876895.1_DaztRS1	Gypsy-3_DAzt	VCKU01000008.1	4155705	4164840	Gypsy-3_DAzt-I:VCKU01000008.1:4155705-4164840:-		-
Drosophila azteca	GCA_005876895.1_DaztRS1	Gypsy-3_DAzt	VCKU01000008.1	5127532	5133859	Gypsy-3_DAzt-I:VCKU01000008.1:5127532-5133859:-		-
Drosophila azteca	GCA_005876895.1_DaztRS1	Gypsy-3_DAzt	VCKU01000008.1	6071253	6080389	Gypsy-3_DAzt-I:VCKU01000008.1:6071253-6080389:-		-
Drosophila azteca	GCA_005876895.1_DaztRS1	Gypsy-3_DAzt	VCKU01000008.1	617371	623088	Gypsy-3_DAzt-I:VCKU01000008.1:617371-623088:+		+
Drosophila azteca	GCA_005876895.1_DaztRS1	Gypsy-3_DAzt	VCKU01000008.1	652809	661939	Gypsy-3_DAzt-I:VCKU01000008.1:652809-661939:+		+
Drosophila azteca	GCA_005876895.1_DaztRS1	Gypsy-3_DAzt	VCKU01000012.1	2503899	2508790	Gypsy-3_DAzt-I:VCKU01000012.1:2503899-2508790:-		-
Drosophila azteca	GCA_005876895.1_DaztRS1	Gypsy-3_DAzt	VCKU01000031.1	98107	105146	Gypsy-3_DAzt-I:VCKU01000031.1:98107-105146:+		+
Drosophila azteca	GCA_005876895.1_DaztRS1	Gypsy-3_DAzt	VCKU01000036.1	257680	266818	Gypsy-3_DAzt-I:VCKU01000036.1:257680-266818:-		-
Drosophila azteca	GCA_005876895.1_DaztRS1	Gypsy-3_DAzt	VCKU01000039.1	105043	114180	Gypsy-3_DAzt-I:VCKU01000039.1:105043-114180:-		-
Drosophila azteca	GCA_005876895.1_DaztRS1	Gypsy-3_DAzt	VCKU01000039.1	95188	104107	Gypsy-3_DAzt-I:VCKU01000039.1:95188-104107:-		-
Drosophila azteca	GCA_005876895.1_DaztRS1	Gypsy-3_DAzt	VCKU01000065.1	25890	35028	Gypsy-3_DAzt-I:VCKU01000065.1:25890-35028:-		-
Drosophila azteca	GCA_005876895.1_DaztRS1	Gypsy-3_DAzt	VCKU01000088.1	24381618	24390742	Gypsy-3_DAzt-I:VCKU01000088.1:24381618-24390742:+		+
Drosophila azteca	GCA_005876895.1_DaztRS1	Gypsy-3_DAzt	VCKU01000088.1	27499362	27508487	Gypsy-3_DAzt-I:VCKU01000088.1:27499362-27508487:+		+
Drosophila azteca	GCA_005876895.1_DaztRS1	Gypsy-3_DAzt	VCKU01000088.1	29165120	29169668	Gypsy-3_DAzt-I:VCKU01000088.1:29165120-29169668:-		-
Drosophila azteca	GCA_005876895.1_DaztRS1	Gypsy-3_DAzt	VCKU01000091.1	16384868	16394017	Gypsy-3_DAzt-I:VCKU01000091.1:16384868-16394017:-		-
Drosophila azteca	GCA_005876895.1_DaztRS1	Gypsy-3_DAzt	VCKU01000097.1	1019712	1026063	Gypsy-3_DAzt-I:VCKU01000097.1:1019712-1026063:-		-
Drosophila azteca	GCA_005876895.1_DaztRS1	Gypsy-3_DAzt	VCKU01000097.1	464733	471542	Gypsy-3_DAzt-I:VCKU01000097.1:464733-471542:+		+
Drosophila azteca	GCA_005876895.1_DaztRS1	Gypsy-3_DAzt	VCKU01000103.1	1024819	1033951	Gypsy-3_DAzt-I:VCKU01000103.1:1024819-1033951:+		+
Drosophila azteca	GCA_005876895.1_DaztRS1	Gypsy-3_DAzt	VCKU01000103.1	168237	177370	Gypsy-3_DAzt-I:VCKU01000103.1:168237-177370:+		+
Drosophila azteca	GCA_005876895.1_DaztRS1	Gypsy-3_DAzt	VCKU01000107.1	276519	285654	Gypsy-3_DAzt-I:VCKU01000107.1:276519-285654:-		-
Drosophila azteca	GCA_005876895.1_DaztRS1	Gypsy-3_DAzt	VCKU01000107.1	37798	44991	Gypsy-3_DAzt-I:VCKU01000107.1:37798-44991:+		+
Drosophila azteca	GCA_005876895.1_DaztRS1	Gypsy-3_DAzt	VCKU01000108.1	17575	26707	Gypsy-3_DAzt-I:VCKU01000108.1:17575-26707:-		-
Drosophila azteca	GCA_005876895.1_DaztRS1	Gypsy-3_DAzt	VCKU01000110.1	223674	229998	Gypsy-3_DAzt-I:VCKU01000110.1:223674-229998:+		+
Drosophila azteca	GCA_005876895.1_DaztRS1	Gypsy-3_DAzt	VCKU01000110.1	338747	347881	Gypsy-3_DAzt-I:VCKU01000110.1:338747-347881:-		-
Drosophila azteca	GCA_005876895.1_DaztRS1	Gypsy-3_DAzt	VCKU01000110.1	96116	101807	Gypsy-3_DAzt-I:VCKU01000110.1:96116-101807:-		-
Drosophila azteca	GCA_005876895.1_DaztRS1	Gypsy-3_DAzt	VCKU01000115.1	285264	292557	Gypsy-3_DAzt-I:VCKU01000115.1:285264-292557:-		-
Drosophila azteca	GCA_005876895.1_DaztRS1	Gypsy-3_DAzt	VCKU01000122.1	41980	51115	Gypsy-3_DAzt-I:VCKU01000122.1:41980-51115:+		+
Drosophila eugracilis	GCF_018153835.1_ASM1815383v1	GypsyI-I_DM	NW_024571894.1	55443	62112	NW_024571894.1:55443:Gypsy1-I_DM:LTR/Gypsy	23.0:0.8:1.5	-		Gypsy1-I_DM insertions are called intact in the Deug genome when all three ORFs are covered by more than 75%.
Drosophila eugracilis	GCF_018153835.1_ASM1815383v1	GypsyI-I_DM	NW_024572185.1	44850	51501	NW_024572185.1:44850:Gypsy1-I_DM:LTR/Gypsy	22.7:0.8:1.6	-
Drosophila eugracilis	GCF_018153835.1_ASM1815383v1	GypsyI-I_DM	NW_024572668.1	73463	79354	NW_024572668.1:73463:Gypsy1-I_DM:LTR/Gypsy	24.7:1.0:1.1	+
Drosophila eugracilis	GCF_018153835.1_ASM1815383v1	GypsyI-I_DM	NW_024572828.1	300030	305893	NW_024572828.1:300030:Gypsy1-I_DM:LTR/Gypsy	23.6:1.4:1.9	-
Drosophila eugracilis	GCF_018153835.1_ASM1815383v1	GypsyI-I_DM	NW_024572906.1	222961	229598	NW_024572906.1:222961:Gypsy1-I_DM:LTR/Gypsy	22.8:0.7:1.4	-
Drosophila eugracilis	GCF_018153835.1_ASM1815383v1	GypsyI-I_DM	NW_024573023.1	8851	16083	NW_024573023.1:8851:Gypsy1-I_DM:LTR/Gypsy	22.6:1.2:1.9	-
Drosophila eugracilis	GCF_018153835.1_ASM1815383v1	GypsyI-I_DM	NW_024573507.1	80767	87059	NW_024573507.1:80767:Gypsy1-I_DM:LTR/Gypsy	22.0:1.0:1.4	+
Drosophila eugracilis	GCF_018153835.1_ASM1815383v1	GypsyI-I_DM	NW_024573535.1	2682683	2689346	NW_024573535.1:2682683:Gypsy1-I_DM:LTR/Gypsy	22.9:0.8:1.5	-
Drosophila eugracilis	GCF_018153835.1_ASM1815383v1	GypsyI-I_DM	NW_024573653.1	23464	30131	NW_024573653.1:23464:Gypsy1-I_DM:LTR/Gypsy	22.5:0.9:1.7	+
Drosophila eugracilis	GCF_018153835.1_ASM1815383v1	GypsyI-I_DM	NW_024573779.1	188738	195460	NW_024573779.1:188738:Gypsy1-I_DM:LTR/Gypsy	22.9:0.8:1.7	-
Drosophila eugracilis	GCF_018153835.1_ASM1815383v1	Gypsy-6_DEu	NW_024571863.1	44016	51192	NW_024571863.1:44016:Gypsy-6_DEu-I:LTR/Gypsy	7.7:1.8:0.9	+		Gypsy-6-DEu insertions are called intact in the Deug genome when all three ORFs are covered by more than 75%.
Drosophila eugracilis	GCF_018153835.1_ASM1815383v1	Gypsy-6_DEu	NW_024572964.1	5298909	5305329	NW_024572964.1:5298909:Gypsy-6_DEu-I:LTR/Gypsy	5.3:0.2:1.1	+
Drosophila eugracilis	GCF_018153835.1_ASM1815383v1	Gypsy-6_DEu	NW_024573045.1	139680	146426	NW_024573045.1:139680:Gypsy-6_DEu-I:LTR/Gypsy	4.2:2.0:0.7	+
Drosophila eugracilis	GCF_018153835.1_ASM1815383v1	Gypsy-37_DEl	NW_024571831.1	190344	197032	NW_024571831.1:190344:Gypsy-37_DEl-I:LTR/Gypsy	20.3:0.6:1.4	-		Gypsy-37-DEl insertions are called intact in the Deug genome when all three ORFs are covered by more than 75%.
Drosophila eugracilis	GCF_018153835.1_ASM1815383v1	Gypsy-37_DEl	NW_024571944.1	72654	79330	NW_024571944.1:72654:Gypsy-37_DEl-I:LTR/Gypsy	20.1:0.7:1.4	+
Drosophila eugracilis	GCF_018153835.1_ASM1815383v1	Gypsy-37_DEl	NW_024572310.1	80495	86910	NW_024572310.1:80495:Gypsy-37_DEl-I:LTR/Gypsy	22.3:1.9:1.3	-
Drosophila eugracilis	GCF_018153835.1_ASM1815383v1	Gypsy-37_DEl	NW_024572375.1	510	6782	NW_024572375.1:510:Gypsy-37_DEl-I:LTR/Gypsy	22.5:1.5:1.3	+
Drosophila eugracilis	GCF_018153835.1_ASM1815383v1	Gypsy-37_DEl	NW_024572683.1	71717	77749	NW_024572683.1:71717:Gypsy-37_DEl-I:LTR/Gypsy	22.3:1.1:0.8	+
Drosophila eugracilis	GCF_018153835.1_ASM1815383v1	Gypsy-37_DEl	NW_024572899.1	83741	90008	NW_024572899.1:83741:Gypsy-37_DEl-I:LTR/Gypsy	22.5:1.5:1.2	+
Drosophila eugracilis	GCF_018153835.1_ASM1815383v1	Gypsy-37_DEl	NW_024572899.1	254104	260083	NW_024572899.1:254104:Gypsy-37_DEl-I:LTR/Gypsy	22.4:1.6:0.8	+
Drosophila eugracilis	GCF_018153835.1_ASM1815383v1	Gypsy-37_DEl	NW_024572936.1	11193	17680	NW_024572936.1:11193:Gypsy-37_DEl-I:LTR/Gypsy	20.5:2.3:2.0	+
Drosophila eugracilis	GCF_018153835.1_ASM1815383v1	Gypsy-37_DEl	NW_024572936.1	49492	55999	NW_024572936.1:49492:Gypsy-37_DEl-I:LTR/Gypsy	20.6:2.3:1.6	+
Drosophila eugracilis	GCF_018153835.1_ASM1815383v1	Gypsy-37_DEl	NW_024573051.1	245819	252028	NW_024573051.1:245819:Gypsy-37_DEl-I:LTR/Gypsy	22.6:1.4:1.0	-
Drosophila eugracilis	GCF_018153835.1_ASM1815383v1	Gypsy-37_DEl	NW_024573054.1	65569	71817	NW_024573054.1:65569:Gypsy-37_DEl-I:LTR/Gypsy	22.9:1.2:1.3	-
Drosophila eugracilis	GCF_018153835.1_ASM1815383v1	Gypsy-37_DEl	NW_024573054.1	106248	113081	NW_024573054.1:106248:Gypsy-37_DEl-I:LTR/Gypsy	20.0:0.9:1.6	+
Drosophila eugracilis	GCF_018153835.1_ASM1815383v1	Gypsy-37_DEl	NW_024573084.1	54643	61254	NW_024573084.1:54643:Gypsy-37_DEl-I:LTR/Gypsy	20.2:1.2:1.4	+
Drosophila eugracilis	GCF_018153835.1_ASM1815383v1	Gypsy-37_DEl	NW_024573095.1	81236	87901	NW_024573095.1:81236:Gypsy-37_DEl-I:LTR/Gypsy	20.0:0.7:1.4	+
Drosophila eugracilis	GCF_018153835.1_ASM1815383v1	Gypsy-37_DEl	NW_024573507.1	72317	78616	NW_024573507.1:72317:Gypsy-37_DEl-I:LTR/Gypsy	19.9:2.0:1.4	-
Drosophila eugracilis	GCF_018153835.1_ASM1815383v1	Gypsy-37_DEl	NW_024573549.1	110729	117166	NW_024573549.1:110729:Gypsy-37_DEl-I:LTR/Gypsy	21.1:3.2:1.8	+
Drosophila eugracilis	GCF_018153835.1_ASM1815383v1	Gypsy-37_DEl	NW_024573665.1	8174	14382	NW_024573665.1:8174:Gypsy-37_DEl-I:LTR/Gypsy	22.4:1.7:1.3	-
