## Supplementary_TableS4 for "Mechanistic divergence of piRNA biogenesis in Drosophila"

### Sheet: Sheet1
subgroup	species	genome assemblies examined	number of aubergine homologues
affinis	azteca	GCA_005876895.1	2**		2*: right next to each other
pseudoobscura	pseudoobscura	GCF_009870125.1	2* + 1		2**: ~200kb apart
	persimilis	GCA_003286085.1	2* + 1		2***: ~100kb apart
	miranda	GCF_003369915.1	2*		2* + 1: third one is ~ 6Mb apart
obscura	bifasciata	GCA_009664405.1	2***
	subobscura	GCF_008121235.1	1
