## Supplementary_TableS5 for "Mechanistic divergence of piRNA biogenesis in Drosophila"

### Sheet: Sheet1
	w1118	tj-gal4_ctl	tj-gal4_yb[sh]	D.pseudoobscura	D.bifasciata	D.eugracilis	D.mojavensis
soma_total	69282.1	79239.5	12833.2	75176.5	160002	24053	88419.8		reads per 1 million genome mapping piRNAs
soma_clusters	24170	32093.4	1601.49	49174.6	78698.3	3275.96	56736.1
soma_genic	8546.64	11192.6	6788.4	820.557	9345.08	967.996	2411.93
soma_gypsy_AS	30675.9	30163.5	2463.25	16511.3	41974.1	14261.6	16415.8
soma_gypsy_S	98.0688	112.406	155.248	129.615	691.941	129.506	912.283
soma_others	5791.49	5677.59	1824.81	8540.43	29292.6	5417.94	11943.7
(clusters + gypsy_AS) / total_soma	0.791632	0.78568	0.316736	0.873756	0.754193	0.729122	0.827325
