## Supplementary_TableS6 for "Mechanistic divergence of piRNA biogenesis in Drosophila"

### Sheet: sheet1
D. pseudoobscura	D. pseudoobscura	D. bifasciata	D. bifasciata	D. bifasciata	D.mojavensis	species
cluster_3l	cluster_40l	cluster_137	cluster_99	cluster_135	cluster_667	target cluster
tgatacgcgccgacctagaa	gcacttgcagaagaggtatt	gctacttaacgaaccatggt	tgcccttatctttggataac	ggcgagaaaaccagagcatt	gctgttactaagccatgaga
ttctaggtgaacaggatggc	cttcctactgcagtcaacaa	ctatatcaaggtcaggtgca	tggagatacaccaccaacat	acgcagacagtgttgagtta	acgaagaattgcaatggccc
acgtcacatcctacgaagaa	aacaagatcttccacaagcg	ctatctataaccctcggtag	gcgcgatttaccatcgaaag	tagacaagtcgactgcgcaa	ggactacgtgcagatgaaca
ggatacttgagccacacaac	aggaactgcctgaggcatac	tcgaagctagacaacagcgg	acgtaaggctacaacacacc	ctccgaggatctatcgatat	tggcgaccgtgaatgaatga
attgtcgacggcgacgtcat	cgtgcaatgcgagcaatgag	cagtagagtggaacagcagt	aactgagaacccctgacaac	ttggttggactatagtcagc	ttccaacgatgaaaggcctt
ttccacggagagttatatcc	ccgatatgtttgctggatac	gtagggtggaacaacagtgg	gttcatcaacttgagttcca	tgctacgaagcagaggagta	gaccaacggtagatgtatgc
aagcgtcggtcaagctgaac	catggagttggtgtgcgatg	gtcgagtggaacggaatgga	tcatctgtagtatgcgcata	ctagcagtatggatgtatcc	ctggcggaagctaacatcaa
acatccaaatcatgaccacc	aatggaaggatgaccacctg	gatagtctccgaaatccgag	ttcacgcattcattacaggg	ggatctatccataagctctg	gtcaaagggtccagagactg
gactacctctcaacgacgaa	atgacgagccaagactactg	tcgaggaattcatccgatgt	ctgcgttcaatacagtaggt	catcgactactatgtcgcag	actgggtaagtgacgcactg
aagaagacgaagccatccga	gaggagtttacgttagcgac	aggagtctgatgaagggcaa	gggcagagaacttgcaaagt	taactccgactgtaaccgac	cacaatcctcatacgcacat
cggtgcaacacggaagagaa	attagcgacctaaccttcat	aggaatcacaagacggccaa	ttcaaccatgccacaaactc	gggagtataaggtcttgtgt	tgatcgtcgagacgacattg
tcatcgaggagatacaccag	cgaatgacggcaggaagtta	cagacccgtatagagtagat	tacaaatggttcgcaggcta	atgtgggcaatcttcttacg	caacagagcgatggtaactg
cagattggcaggtgaacatc	cacatgtctgctcgaggaat	gattacgttcgaggagcatc	ctacaaagagcaccaggagt	tgattgcgaaagaggtgggt	aacccgattaggatgtttgg
gatcgaagagctgaaccagc	ttggatcagcagcagatgcg	gggtcgtgttcattgtaatc	ggtcccaagttaattgagtg	acagcttaagcaagacgtgc	cggtctaagctcggatttag
caagacgaatctacgcggga	ttaaggcgaaaccgagaggc	acaggatcaattgatctgcc	taacatgaccctcaactgga	acggagatgaagaacctgct	agcgaacagatcgctgagat
ggactgcgacttggatgaaa	caatcgtgctcatctgcgag	gattggcagagcaaacggac	gcaattggagagtgcaagga	tgaccgtatcgatacttgga	aacgaagaagtgccccaatg
gttcgacaagtggagctgac	aagctactcagtctctctag	gcaaggatacatcctcagag	cctatactagtagtacccaa	ccaacccttatggaagaact	cgctcaacacgatgatcgag
atcaccgatcagtgccattc	gattcactcagctgaactta	caaagtcagaccaacggagc			gatagcctcgtggagaacaa
aattccacgaccgcgaactc	cctgagtaacagatcagcat				tacgacggaccattggtaac
cgccaacatcaacgatctga	tagaaccacagtgcatgctc				aatgctggctattatctggg
caaacatcgttcagctgcag	ctaagctgctgcaaaggact
cagcatcaactctcaaacgc	tgcagtagcgaagtggacag
cggttcgctagtacttctac	tcaccgaatgctttagatgc
cttatacgacgaggtcacgc	tagactgcgtgagcgtatta
attcctcgtacacggaagag	gtgttaaaggtaggttcggt
aattcgagcgtctcggagac	ccagaaggctctgacagttg
tcttgccagaaatgacgctg	agacggccataatcaggctg
ctattgtccgcaagagaacc	gttgtctacggatgatatcc
tctaagaccttcctgcacac	agaagccatgttgaattggc
tttgtctgtgacaacggcac	ggaggatatatgcaaagctc
gtagcttcggtgttccgaag	aactggacgagataaccacc
gaactggtgctccttaagaa	catgtgaccgtatagtgcaa
ttgacaccttctccaaatgg	ccgacgctatgaaggaactg
tcacgaggatatcccagaag	atcggcatggagcaactttg
ttcacgcgtcgaagaagagg	cgattgtggaagatcccatg
tctaggcaacctttggaatc	acgccgaacaacatgatcga
ttacgacgtacattatcggg	catatccaggaggagttgag
ggaagaggcctctatcagtg	atgccattgaagacgctgag
catgacagtaaggaggccac	catgagaactcgccgaactg
gatactggcagataccgatg	gcggcacggagcagttaatt
accacgctggatctgaagaa	tgggatgtctgtggtaacgg
ataccgatcccgatccaaac	cctcagagtatggcaaagcc
	gtaagcaggcccgtgaagaa
